# A system-wide quantitative map of RNA and protein subcellular localisation dynamics

**DOI:** 10.1101/2022.01.24.477541

**Authors:** Eneko Villanueva, Tom Smith, Mariavittoria Pizzinga, Mohamed Elzek, Rayner M. L. Queiroz, Robert F. Harvey, Lisa M Breckels, Oliver M. Crook, Mie Monti, Veronica Dezi, Anne E. Willis, Kathryn S. Lilley

**Author notes:** These authors contributed equally and are in descending alphabetical order (Eneko Villanueva, Tom Smith, Mariavittoria Pizzinga). Correspondence: Kathryn Lilley or Anne Willis.

## Abstract

Existing methods to analyse RNA localisation are constrained to specific RNAs or subcellular niches, precluding the cell-wide mapping of RNA. We present Localisation of RNA (LoRNA), which maps, at once, RNAs to membranous (nucleus, ER and mitochondria) and membraneless compartments (cytosol, nucleolus and phase-separated granules). Simultaneous interrogation of all RNA locations allows the system-wide quantification of RNA proportional distribution and the comprehensive analysis of RNA subcellular dynamics. Moreover, we have re-engineered the LOPIT (Localisation Of Proteins by Isotope Tagging) method, enabling integration with LoRNA, to jointly map RNA and protein subcellular localisation. Applying this framework, we obtain a global re-localisation map for 31839 transcripts and 5314 proteins during the unfolded protein response, uncovering that ER-localised transcripts are more efficiently recruited to stress granules than cytosolic RNAs, and revealing eIF3d is key to sustain cytoskeletal function. Overall, we provide the most exhaustive map to date of RNA and protein subcellular dynamics.
