## Supplementary Table 4 - Experimental_details for "A system-wide quantitative map of RNA and protein subcellular localisation dynamics"

### Sheet: TMT_labels_frac
tag	fraction	condition
126	1	DMSO
127N	2	DMSO
127C	3	DMSO
128N	4	DMSO
128C	5	DMSO
129N	6	DMSO
129C	7	DMSO
130N	8	DMSO
130C	1	Thapsigargin
131N	2	Thapsigargin
131C	3	Thapsigargin
132N	4	Thapsigargin
132C	5	Thapsigargin
133N	6	Thapsigargin
133C	7	Thapsigargin
134N	8	Thapsigargin

### Sheet: TMT_labels_total
tag	replicate	condition
126	1	DMSO
127N	2	DMSO
127C	3	DMSO
128N	1	Thapsigargin
128C	2	Thapsigargin
129N	3	Thapsigargin

### Sheet: Gradient_merge_rna
condition	replicate	merge_fraction	gradient_fractions
Control	1	1	1-8
Control	1	2	8-9
Control	1	3	9-12
Control	1	4	13-14
Control	1	5	15
Control	1	6	16
Control	1	7	17
Control	1	8	18-21
Control	2	1	1-8
Control	2	2	8-9
Control	2	3	9-12
Control	2	4	13-14
Control	2	5	15
Control	2	6	16
Control	2	7	17
Control	2	8	18-21
Control	3	1	1-9
Control	3	2	9-10
Control	3	3	10-13
Control	3	4	14
Control	3	5	15
Control	3	6	16
Control	3	7	17
Control	3	8	18-21
UPR	1	1	1-8
UPR	1	2	8-9
UPR	1	3	9-12
UPR	1	4	13-14
UPR	1	5	15
UPR	1	6	16
UPR	1	7	17
UPR	1	8	18-21
UPR	2	1	1-8
UPR	2	2	8-9
UPR	2	3	9-12
UPR	2	4	13-14
UPR	2	5	15
UPR	2	6	16
UPR	2	7	17
UPR	2	8	18-21
UPR	3	1	1-8
UPR	3	2	8-9
UPR	3	3	9-13
UPR	3	4	14
UPR	3	5	15
UPR	3	6	16
UPR	3	7	17
UPR	3	8	18-21

### Sheet: Gradient_merge_prot
condition	replicate	merge_fraction	gradient_fractions
Control	1	1	1-7
Control	1	2	8-9
Control	1	3	10-12
Control	1	4	13-14
Control	1	5	15
Control	1	6	16
Control	1	7	17
Control	1	8	18-21
Control	2	1	1-7
Control	2	2	8-9
Control	2	3	10-12
Control	2	4	13-14
Control	2	5	15
Control	2	6	16
Control	2	7	17
Control	2	8	18-21
Control	3	1	1-8
Control	3	2	9-10
Control	3	3	11-13
Control	3	4	14
Control	3	5	15
Control	3	6	16
Control	3	7	17
Control	3	8	18-21
UPR	1	1	1-7
UPR	1	2	8-9
UPR	1	3	10-12
UPR	1	4	13-14
UPR	1	5	15
UPR	1	6	16
UPR	1	7	17
UPR	1	8	18-21
UPR	2	1	1-7
UPR	2	2	8-9
UPR	2	3	10-12
UPR	2	4	13-14
UPR	2	5	15
UPR	2	6	16
UPR	2	7	17
UPR	2	8	18-21
UPR	3	1	1-7
UPR	3	2	8-9
UPR	3	3	10-13
UPR	3	4	14
UPR	3	5	15
UPR	3	6	16
UPR	3	7	17
UPR	3	8	18-21

### Sheet: Antibodies
Protocol	Target_protein	Ref
IF	Anti-Calnexin	Abcam ab22595
IF	Anti-ZNF622	Santa-Cruz sc-10098
IF	Goat anti-Rabbit IgG	Invitrogen, A-21245
IF	Goat anti-Mouse IgG	Invitrogen, A-11029
WB	Anti-b-tubulin	CST #2146
WB	Anti-eIF3d	Proteintech #66024-1-lg
WB	Anti-fibrillarin	Cell Signaling C13C3
WB	anti-histone H3	Bethyl Laboratories #A300-823A
WB	anti-beta actin	Abcam ab8227
WB	anti-calreticulin	Cell Signaling D3E6
WB	Anti-COX 1V	Cell Signalling 4850
